# Timing of mortality during development alters the evolution of aging

**DOI:** 10.1101/2023.01.24.525295

**Authors:** Peter Lenart, Sacha Psalmon, Benjamin D. Towbin

**Affiliations:** University of Bern, Institute of Cell Biology, Bern, Switzerland; Polytech Nice Sophia, Côte d’Azur University, Nice, France

**Keywords:** Aging, development, mortality rates, extrinsic mortality, negligible senescence

## Abstract

**Background:** For most animals, intrinsic senescence-induced mortality increases with age, while deaths from extrinsic threats, such as predation or accidents, decline during development as individuals grow and mature. Age-dependent modulation of extrinsic mortality is known to influence the evolution of aging, yet how the timing of mortality shapes evolutionary forces remains poorly understood.

**Results:** To address this, we developed two complementary mathematical models that integrate survival benefits arising during development with the progressive increase in mortality associated with senescence. Agent-based simulations and deterministic analyses revealed a strong and consistent influence of the timing of developmental survival benefits on their evolutionary impact: early-life survival benefits reduced the selection for slower aging, while late-acting benefits enhanced it. This difference arises because early-life benefits more strongly accelerate population growth than late-life benefits, diminishing the relative evolutionary advantage of increased longevity.

**Conclusions:** Our results underscore the importance of mortality timing in the evolution of aging and provide a theoretical framework for connecting developmental trajectories to aging dynamics.
