## supplementary_table for "Timing of mortality during development alters the evolution of aging"

Parameter	Parameter name in the code	Value
initial_female_proportion	initial_female_proportion	0.5
minimum_mortality	minimum_mortality	1e-5
a	a	0.002759613
c	c	0.025201676835511704
standard ?max	standard_Lmax	0.016067925
k	k_learning	39.006865144958745
n	n_learning	0.11060749334680318
standard_?max	standard_Gmax	0.051681413
h	n_growth	0.087651654
female_fertility_parameters (v,p,w)	female_fertility_parameters	[2.445e-5; 14.8; 32.836]
male_fertility_parameters(v,p,w)	male_fertility_parameters	[2.445e-5; 14.8 ;32.836]
different_male_fertility_parameters (v,p,w)	different_male_fertility_parameters	[0.00000978; 14.8; 47.836]
initial_age_mean	initial_age_mean	20
initial_age_std	initial_age_std	10
initial_b_mean	initial_b_mean	0.14
initial_b_std	initial_b_std	0.005
initial_?max_std	initial_lmax_std	0
initial_?max_std	initial_gmax_std	0
population_cap	population_cap	10000
mutable_b	mutable_b	TRUE
mutable_?max	mutable_lmax	FALSE
mutable_?max	mutable_gmax	FALSE
b_mutation_rate	b_mutation_rate	0.02
?max_mutation_rate	lmax_mutation_rate	0.02
?max_mutation_rate	gmax_mutation_rate	0.02
b_mutation_strength	b_mutation_strength	0.012
?max_mutation_strength	lmax_mutation_strength	0.012
?max_mutation_strength	gmax_mutation_strength	0.012
toy_model_a	toy_model_a	0.01
toy_model_mortality_reduction	toy_model_mortality_reduction	0.2
step_fertility_beggining	step_fertility_beggining	25
